# WIMOAD: Weighted Integration of Multi-Omics Data with Meta Learning for Alzheimer’s Disease Diagnosis

**DOI:** 10.1101/2024.09.25.614862

**Authors:** Hanyu Xiao, Jieqiong Wang, Shibiao Wan

**Affiliations:** Department of Genetics, Cell Biology and Anatomy, University of Nebraska Medical Center, Omaha, NE, United States, 68198; Department of Neurological Sciences, University of Nebraska Medical Center, Omaha, NE, United States, 6819

**Keywords:** Alzheimer’s Disease, Multi-Omics, DNA Methylation, Meta Learning, Stacking, Ensemble Learning, Weighted Score Fusion

## Abstract

**INTRODUCTION:** Alzheimer’s disease (AD), the most prevalent subtype of dementia, is characterized by a gradual decline in brain cognitive function. Early detection is critical for initiating timely interventions that may delay the severe progression of the disease. Recent advances in next-generation sequencing (NGS) offer promising, non-invasive, and cost-effective strategies for AD screening. However, most current approaches rely on single-omics data, which may fail to capture the complex biological heterogeneity among individuals.

**METHODS:** We introduce WIMOAD, a stacking ensemble and weighted multi-omics integration for AD diagnosis. It leverages paired gene expression and methylation data from ADNI and presents a meta learning framework for multi-cognitive stage classification during AD progression.

**RESULTS AND DISCUSSION:** WIMOAD outperforms existing integration methods in AD diagnosis, effectively capturing complex multi-omics patterns linked to clinical outcomes. Its interpretability also facilitates the detection of novel biomarkers across different omics layers.
