## Supplemental FigureS1-3; Supplemental TableS1-2 for "WIMOAD: Weighted Integration of Multi-Omics Data with Meta Learning for Alzheimer’s Disease Diagnosis": Supplemental_forms.xlsx

### Sheet: TableS1
Groups	EXP				p-value	Met				p-value
	a	b	c	d		a	b	c	d
AD vs. EMCI	178	3	2	92	4.16625e-56	119	44	61	51	0.00230372
AD vs. LMCI	112	8	29	59	1.34744e-19	107	18	34	49	4.2585e-11
AD vs. MCI	255	29	40	64	3.92936e-25	261	16	34	77	2.23416e-39
CN vs. AD	210	10	16	62	2.17795e-39	177	18	49	54	3.87784e-16
CN vs. EMCI	135	67	88	93	0.00045771	202	20	21	140	6.22293e-52
CN vs. LMCI	181	23	26	86	4.3614e-31	176	27	31	82	8.70264e-26
CN vs. MCI	272	31	39	154	2.40611e-54	234	59	77	126	5.41276e-21
CN vs. PT	298	64	87	142	8.36589e-28	360	25	25	181	2.57515e-86
EMCI vs. LMCI	146	17	22	108	3.68198e-35	128	41	40	84	2.5641e-13
Model 1 (M1)	Single Omics
Model 2 (M2)	WIMOAD Integration
a	Both models correct
b	M1 correct, M2 incorrect
c	M1 incorrect, M2 correct
d	Both models incorrect

### Sheet: TableS2
Groups	Single Classifier			WIMOAD
	Exp AUC	Met AUC		Exp AUC	Met AUC	Int
						AUC
AD vs. EMCI	0.6	0.56		0.63	0.59	0.64
AD vs. LMCI	0.57	0.58		0.65	0.67	0.73
AD vs. MCI	0.65	0.65		0.67	0.69	0.72
CN vs. AD	0.73	0.62		0.77	0.67	0.8
CN vs. EMCI	0.5	0.55		0.54	0.59	0.6
CN vs. LMCI	0.6	0.56		0.63	0.59	0.66
CN vs. MCI	0.6	0.52		0.61	0.56	0.62
CN vs. PT	0.56	0.55		0.6	0.58	0.62
EMCI vs. LMCI	0.52	0.47		0.57	0.57	0.6
Single Omics vs. WIMOAD Single Omics
Exp increase %	2.35% ~ 16.91%
Met increase %	4.61% ~ 16.52%
Single Omics vs. WIMOAD Integration
Omics Performs Week increase %	11.28% ~ 31.29%
Omics Performs Best increase %	4.03% ~ 26.96%
WIMOAD Single Omics vs. WIMOAD Integration
Omics Performs Week increase %	5.26% ~ 19.40%
Omics Performs Best increase %	1.59% ~ 8.96%
